# Stalk Lodging: A Portable Device for Phenotyping Stalk Bending Strength of Maize and Sorghum

**DOI:** 10.1101/567578

**Authors:** Douglas D. Cook, Witold de la Chapelle, Ting-Che Lin, Shien Yang Lee, Wenhuan Sun, Daniel J Robertson

## Abstract

**Background:** Stalk lodging (breakage of plant stems prior to harvest) is a major problem for both farmers and plant breeders. A limiting factor in addressing this problem is the lack of a reliable method for phenotyping stalk strength. Previous methods of phenotyping stalk strength induce failure patterns different from those observed in natural lodging events. This paper describes a new device for field-based phenotyping of stalk strength called “DARLING” (Device for Assessing Resistance to Lodging IN Grains). The DARLING apparatus consists of a vertical arm which is connected to a horizontal footplate by a hinge. The operator places the device next to a stalk, aligns the stalk with a force sensor, steps on the footplate, and then pushes the vertical arm forward until the stalk breaks. Force and rotation are continuously recorded during the test and these quantities are used to calculate two quantities: stalk flexural stiffness and stalk bending strength.

**Results:** Field testing of DARLING was performed at multiple sites. Validation was based upon three factors. First, the device induces the characteristic “crease” or Brazier buckling failure patterns observed in naturally lodged stalks. Second, in agreement with prior research, flexural stiffness values attained using the DARLING apparatus are strongly correlated with bending strength measurements. Finally, a paired specimen experimental design was used to determine that the flexural data obtained with DARLING is in agreement with laboratory-based flexural testing results of the same specimens. DARLING was also deployed in the field to assess phenotyping throughput (# of stalks phenotyped per hour). Over approximately 5000 tests, the average testing rate was found to be 210 stalks/hour.

**Conclusions:** The DARLING apparatus provides a quantitative assessment of stalk strength in a field setting. It induces the same failure patterns observed in natural lodging events. DARLING can also be used to perform non-destructive flexural tests. This new technology has many applications, including breeding, genetic studies on stalk strength, longitudinal studies of stalk flexural stiffness, and risk assessment of lodging propensity.
