## Supplemental Data File 1 for "Stalk Lodging: A Portable Device for Phenotyping Stalk Bending Strength of Maize and Sorghum"

----------META DATA----------
SOFTWARE VERSION	1.0.10
DEVICE OPERATOR	ALLEN
----------TEST ATTRIBUTES----------
FIELD	VALUE	UNIT
YEAR	2017
MONTH	9
DAY	27
TIME	14:41:32	UTC
PLOT	1	#
HEIGHT	75	cm
TEMPERATURE	15.2	C
HUMIDITY	73.6	%
LATITUDE	44.1111	angular degrees
LONGITUDE	-93.1111	angular degrees
----------OPTIONAL DATA----------
PRE_TEST_NOTE_1	STALK
PRE_TEST_NOTE_2
PRE_TEST_NOTE_3
PRE_TEST_NOTE_4
PRE_TEST_NOTE_5
POST_TEST_NOTE_1
POST_TEST_NOTE_2
POST_TEST_NOTE_3
POST_TEST_NOTE_4
POST_TEST_NOTE_5
BREAK_HEIGHT	N/A	cm
LCA_WEIGHT	0	g
----------SENSOR CALIBRATION DATA (stored_value*A + B = raw_data)------
SENSOR	A	B	UNIT	ID
LOAD_X	148.3536707	0	N	717530
LOAD_Y	150	0	N	NONE
IMU	1	0	Deg	imu1
POT	-104.0010101	22748.40909	Deg	pot1
TEMP	1	0	C	temp1
HUM	1	0	%	hum1
----------TEST DATA-----------
TIME	ANGLE_POT	ANGLE_IMU	LOAD_X	LOAD_Y
0	93.32995018	19.9	2.278339312	-0.053333333
34	93.6280242	19.97	2.534483968	-0.053333333
56	93.56071716	19.99	2.392930342	-0.053333333
84	93.69533124	20.02	2.797369273	-0.046666667
112	93.85879119	20.13	2.911960304	-0.053333333
141	94.13763464	20.28	3.147883014	-0.053333333
168	94.16648051	20.44	3.5186187	-0.046666667
196	94.32994046	20.62	3.46469351	-0.046666667
225	94.42609338	20.76	4.078092555	-0.053333333
252	94.68570624	20.91	4.16572099	-0.046666667
281	94.93570381	21.01	4.57690057	-0.046666667
309	95.11839434	21.13	4.893711066	-0.046666667
337	95.45492954	21.29	5.318371944	-0.053333333
365	95.63762007	21.51	5.790217363	-0.046666667
393	95.91646352	21.76	6.181174997	-0.046666667
421	96.11838463	22.01	6.578873279	-0.053333333
449	96.53184215	22.3	6.996793508	-0.053333333
477	97.18568196	22.64	7.461898278	-0.053333333
506	97.16645137	23.01	7.9202624	-0.053333333
535	97.50298657	23.39	8.290998087	-0.046666667
564	97.87798293	23.78	8.621289881	-0.06
592	98.25297928	24.19	8.965062972	-0.046666667
621	98.42605453	24.6	9.315576713	-0.046666667
650	98.70489797	25.02	9.605424613	-0.046666667
678	98.91643438	25.42	9.969419651	-0.053333333
707	99.15681666	25.87	9.612165262	-0.046666667
735	99.45489069	26.19	9.787422132	-0.046666667
763	99.72411884	26.53	10.60304064	-0.053333333
792	99.95488583	26.78	10.91985114	-0.046666667
821	100.2048834	27.1	11.31754942	-0.053333333
849	100.4741116	27.51	12.15338988	-0.046666667
878	100.820262	27.89	12.59153205	-0.053333333
907	101.0029526	28.26	12.94204579	-0.046666667
935	101.1567972	28.59	13.04315553	-0.046666667
964	101.445256	28.91	13.34648473	-0.046666667
993	101.810637	29.22	13.72396106	-0.053333333
1021	101.8971747	29.53	13.94640247	-0.046666667
1050	102.1183264	29.87	14.47891373	-0.046666667
1079	102.3202475	30.27	14.6676519	-0.053333333
1107	102.5125533	30.7	15.01816564	-0.053333333
1135	102.9452414	31.09	15.22712576	-0.053333333
1164	103.2433154	31.53	15.53045495	-0.046666667
1192	103.5510047	31.99	15.53045495	-0.053333333
1221	103.8106176	32.43	15.82030285	-0.053333333
1250	104.0606152	32.87	16.23148243	-0.046666667
1278	104.2913822	33.25	16.47414579	-0.046666667
1307	104.5125339	33.61	16.77073434	-0.053333333
1336	104.7336856	33.95	17.04710095	-0.053333333
1364	105.0029137	34.29	17.22909846	-0.053333333
1393	105.2240654	34.6	17.51894636	-0.053333333
1422	105.4259865	34.84	17.82901621	-0.046666667
1450	105.5894465	35.08	17.909904	-0.046666667
1479	105.8105982	35.31	18.37500877	-0.053333333
1508	106.0894416	35.52	18.65137537	-0.046666667
1536	106.2913627	35.75	18.75922575	-0.046666667
1564	106.531745	36.01	18.98840781	-0.046666667
1593	106.8105885	36.28	19.12996144	-0.053333333
1621	107.0413555	36.52	19.3726248	-0.046666667
1650	107.3201989	36.78	19.39958739	-0.053333333
1679	107.6086576	37.07	19.54788167	-0.053333333
1707	107.8875011	37.39	19.71639789	-0.053333333
1736	108.1855751	37.67	19.77706373	-0.046666667
1765	108.512495	38.01	19.85795152	-0.053333333
1793	109.0221055	38.38	19.98602384	-0.053333333
1822	109.1951807	38.86	20.06017098	-0.053333333
1851	109.435563	39.38	20.23542785	-0.046666667
1879	109.6759453	39.91	20.47809121	-0.053333333
1908	109.8778664	40.39	20.61964484	-0.046666667
1937	110.0894028	40.76	20.86904884	-0.053333333
1964	110.4067074	41.07	21.09149026	-0.053333333
1993	110.6951661	41.25	21.10497155	-0.053333333
2022	110.9836249	41.27	21.32741297	-0.053333333
2050	111.4740047	41.36	21.46222594	-0.053333333
2079	111.8393858	41.61	21.62400152	-0.053333333
2108	112.3970727	41.9	22.00147785	-0.046666667
2136	112.6663008	42.27	21.7183706	-0.046666667
2165	113.0412972	42.65	21.48244789	-0.046666667
2194	113.4355241	43.03	20.86904884	-0.053333333
2222	113.8105205	43.48	20.26239045	-0.053333333
2251	114.2624392	43.94	20.69379197	-0.053333333
2280	114.522052	44.45	20.66682938	-0.053333333
2308	114.8393567	44.86	21.58355762	-0.046666667
2337	115.2047377	45.24	21.63074216	-0.046666667
2365	115.5701188	45.59	22.33176964	-0.046666667
2393	115.8874234	46.05	22.72946793	-0.046666667
2422	116.2528045	46.64	22.72946793	-0.053333333
2451	116.5893397	47.18	22.6013956	-0.053333333
2479	116.8777984	47.75	22.58117365	-0.046666667
2508	117.5027923	48.23	22.68228338	-0.053333333
2537	117.4643312	48.59	23.1945727	-0.053333333
2565	117.8008663	48.94	23.4709393	-0.053333333
2594	118.1950933	49.37	23.84167499	-0.053333333
2623	118.5893202	49.78	24.01019121	-0.053333333
2651	118.7720108	50.18	24.18544808	-0.053333333
2680	119.1277765	50.55	24.19218873	-0.053333333
2709	119.3873894	50.85	24.49551793	-0.046666667
2737	119.7912316	51.15	24.57640571	-0.04
2766	119.9931527	51.36	24.83929102	-0.046666667
2794	120.3296879	51.51	25.07521373	-0.053333333
2822	120.7335302	51.71	24.9471414	-0.053333333
2851	121.1854489	51.91	11.05466412	-0.053333333
2880	121.7335205	51.58	-0.23592271	-0.053333333
2908	122.2431309	50.33	6.147471752	-0.046666667
2936	122.8296637	50.34	7.529304767	-0.053333333
2964	123.4642729	50.53	6.733908203	-0.053333333
2991	124.1565738	51.83	8.169666408	-0.053333333
3020	124.5604161	53.07	8.115741217	-0.053333333
3048	124.9065666	54.56	9.517796178	-0.053333333
3076	125.2334865	55.55	9.922235109	-0.053333333
3104	125.4354076	56.29	10.60978129	-0.053333333
3133	125.6565593	56.86	10.93333244	-0.046666667
3160	125.8584804	57.36	11.27710553	-0.053333333
3188	126.0411709	57.81	11.29732747	-0.046666667
3217	126.1661697	58.34	11.58043473	-0.04
3244	126.3680908	58.9	11.81635744	-0.06
3273	126.5027049	59.4	12.12642728	-0.053333333
3301	126.5892425	59.81	12.16687118	-0.046666667
3328	126.7815484	60.21	12.13990858	-0.046666667
3357	126.7527025	60.55	11.91072652	-0.053333333
3385	126.704626	60.8	11.69502576	-0.053333333
3413	126.5892425	60.82	11.62087862	-0.046666667
3441	126.5507814	60.79	11.56695343	-0.046666667
3470	126.5027049	60.84	11.54673148	-0.053333333
3497	126.5892425	60.9	11.49954694	-0.046666667
3525	126.3873214	60.88	11.31754942	-0.053333333
3554	126.4546285	60.73	11.10858931	-0.053333333
3581	126.3488602	60.63	10.95355438	-0.06
3610	126.406552	60.67	10.92659179	-0.053333333
3638	126.3584755	60.71	10.99399828	-0.053333333
3666	126.3296297	60.72	11.05466412	-0.053333333
3694	126.4546285	60.69	11.07488606	-0.053333333
3722	126.3296297	60.66	10.98051698	-0.046666667
3750	126.1950156	60.59	10.8861479	-0.053333333
3778	126.1950156	60.5	10.82548206	-0.053333333
3807	126.175785	60.43	10.78503816	-0.046666667
3834	126.1661697	60.4	10.74459427	-0.046666667
3862	126.0796321	60.39	10.71763167	-0.053333333
3890	126.0219403	60.29	10.62326259	-0.053333333
3918	125.9834792	60.21	10.57607805	-0.046666667
3947	125.9354027	60.19	10.5558561	-0.046666667
3974	125.8969416	60.18	10.5423748	-0.046666667
4003	125.9354027	60.11	10.51541221	-0.053333333
4031	125.7911734	60.01	10.48844961	-0.046666667
4058	125.8007886	59.94	10.40082118	-0.046666667
4087	125.7815581	60.01	10.2929708	-0.053333333
